# Improved base editing and functional screening in *Leishmania* via co-expression of the AsCas12a ultra variant, a T7 RNA Polymerase, and a cytosine base editor

**DOI:** 10.1101/2024.02.28.582587

**Authors:** Nicole Herrmann May, Ngoc Anh Cao, Annika Schmid, Fabian Link, Jorge Arias-del-Angel, Elisabeth Meiser, Tom Beneke

## Abstract

The ability to analyse the function of all genes in a genome is highly desirable, yet challenging in *Leishmania* due to a repetitive genome, limited DNA repair mechanisms and lack of RNA interference in most species. While our introduction of a cytosine base editor (CBE) demonstrated potential to overcome these limitations (Engstler and Beneke (2023)), challenges remained, including low transfection efficiency, variable editing rates across species, parasite growth effects, and competition between deleterious and non-deleterious mutations. Here, we present an optimized approach addressing these issues.

We identified a T7 RNAP promoter variant ensuring high editing rates across *Leishmania* species without compromising growth. A revised CBE single-guide RNAs (sgRNAs) scoring system was developed to prioritize STOP codon generation. Additionally, a triple-expression construct was created for stable integration of CBE sgRNA expression cassettes into a *Leishmania* safe harbor locus using AsCas12a ultra-mediated DNA double-strand breaks, increasing transfection efficiency by ∼400-fold to one transfectant per 70 transfected cells. Using this improved system for a small-scale proof-of-principle pooled screen, we successfully confirmed the essential and fitness-associated functions of CK1.2, CRK2, CRK3, AUK1/AIRK, TOR1, IFT88, IFT139, IFT140 and RAB5A in *L. mexicana*, demonstrating a significant improvement over our previous method. Lastly, we show the utility of co-expressing AsCas12a ultra, T7 RNAP and CBE for hybrid CRISPR gene replacement and base editing within the same cell line.

Overall, these improvements will broaden the range of possible gene editing applications in *Leishmania* species and will enable a variety of loss-of-function screens in the near future.
