## Supplementary File 1 for "Improved base editing and functional screening in *Leishmania* via co-expression of the AsCas12a ultra variant, a T7 RNA Polymerase, and a cytosine base editor"

### Sheet: Sheet1
pTB106/107 cloning
2051F	cacgaaaaaggccggccagg
2052R	cttccgcttcttctttggggccatggctgctgtggaggtgtgtag
2053F	gagatgtcgaagagaatcctggaccgatggagacgattaacatcgctaag
2054R	agcagacttaagccagttcattgc
T7 RNAP promoter testing (tdTomato assay) and pTB102 cloning
2067F	TTAGCAttaattaaGGGCCCgtataatgcagacctgctgc
2068R	TTAGCAttaattaaCACAGGAAACAGCTATGACCATG
2126F	TTAGCAGGGCCCgtataatgcagacctgctgcAAGCTAGGGGCACAGCAAGGTGATCTGAAATTCATGTTTTTTTTTTTTTTACTCTGCATTGCAGTCTCCGCTCT
2128F-WT	TTAGCAacgcgtgaaattaatacgActcactataGGgggtcttcgagaagacctGTTTTAGAGCTAGAAATAGCAAG
2128F-T10GG	TTAGCAacgcgtgaaattaatacgTctcactataGGgggtcttcgagaagacctGTTTTAGAGCTAGAAATAGCAAG
2129R	TTAGCAatgcaTgacacgataaaggaaaaagcacagcacGTCCCATTCGCCATGCCGAAG
2014-T7T-10GG-Ctrl	TTAGCAacgcgtgaaattaatacgTctcactataGGGCGCTTCAAGGTGCGCATGGgttttagagctagaaatagc
2015-T7T-10GG-Tar	TTAGCAacgcgtgaaattaatacgTctcactataGGGCGCTCCCACTTGAAGCCCTgttttagagctagaaatagc
2016-T7T-10G-Ctrl	TTAGCAacgcgtgaaattaatacgTctcactataGGCGCTTCAAGGTGCGCATGGgttttagagctagaaatagc
2017-T7T-10G-Tar	TTAGCAacgcgtgaaattaatacgTctcactataGGCGCTCCCACTTGAAGCCCTgttttagagctagaaatagc
2018-T7G-10GG-Ctrl	TTAGCAacgcgtgaaattaatacgGctcactataGGGCGCTTCAAGGTGCGCATGGgttttagagctagaaatagc
2019-T7G-10GG-Tar	TTAGCAacgcgtgaaattaatacgGctcactataGGGCGCTCCCACTTGAAGCCCTgttttagagctagaaatagc
2020-T7G-10G-Ctrl	TTAGCAacgcgtgaaattaatacgGctcactataGGCGCTTCAAGGTGCGCATGGgttttagagctagaaatagc
2021-T7G-10G-Tar	TTAGCAacgcgtgaaattaatacgGctcactataGGCGCTCCCACTTGAAGCCCTgttttagagctagaaatagc
2025F-rRNAp	AGCAacgcgtgtgagttatgaggtctgcgattgacgtaggagttgcaaggggagggggtatgaacggggtgggtagagcttttttaggtggaagtagtgagagggtgggcttgtgagaat
2026R-rRNAp-Ctrl	ctatttctagctctaaaacCCATGCGCACCTTGAAGCGCacaaaatcaccaaaccaaaaactcaaccgagcccccgataagatccacacatcacgaacacacctcaaattctcacaagcc
2027R-rRNAp-Tar	ctatttctagctctaaaacAGGGCTTCAAGTGGGAGCGCacaaaatcaccaaaccaaaaactcaaccgagcccccgataagatccacacatcacgaacacacctcaaattctcacaagcc
pTB104 and pTB105 cloning
2236F-5'HF-Neo	CTTTACGTAAGGTCTCGTTGCTG
2237R-5'HF-Neo	cttgcagcaggtctgcattatacTGACAGGAGATCCTGCCCCGGCACTTC
2238F-3'HF-Neo	cgtgtcatgcatagcttgagtattcGTATCCATCATGGCTGATGCAATG
2239R-3'HF-Neo	gaacctttccacggaaaagacacg
2240F-Nested-primer-Neo	TTAGCAttaattaacATGATTGAACAAGATGGATTGCACG
2241R-Nested-primer-Neo	TTAGCAttaattaaGAAGAACTCGTCAAGAAGGCGATAG
1002F-5'HF-18SrRNASSU	CCGTAACGCCTTTTCAACTCACG
2242R-5'HF-18SrRNASSU	cttgcagcaggtctgcattatacCCGCACGCTCCACGTCTTGTG
2243F-3'HF-18SrRNASSU	cgtgtcatgcatagcttgagtattcCTTTACCAGATCCGGACAGGATG
2050R-3'HF-18SrRNASSU	cctggtatctttatagtcctgtc
2256F-Nested-primer-18SrRNASSU	TTAGCAttaattaaCTAGGAATGAAGGAGGGTAGTTCGG
2257R-Nested-primer-18SrRNASSU	TTAGCAttaattaacagcaacgcggcctttttacggttcc
Guide cloning
F-PF16-3	taggGCACTCTCCGCAGCTTGCCC
R-PF16-3	aaacGGGCAAGCTGCGGAGAGTGC
F-tdTomato-Ctrl	taggGCGCTTCAAGGTGCGCATGG
R-tdTomato-Ctrl	aaacCCATGCGCACCTTGAAGCGC
F-tdTomato-Tar	taggGCGCTCCCACTTGAAGCCCT
R-tdTomato-Tar	aaacAGGGCTTCAAGTGGGAGCGC
Donor DNA integration assay
600nt_for_Cas12a_crRNA-1F	CAATGCCTTCACTGGCAGTAACACC
600nt_for_Cas12a_crRNA-1R	GTTCTCACTGACATTGTAGTGCGCG
30nt_for_Cas12a_crRNA-1F	GGTTCCTTTCCTGATTTACGCATGTCATGCgtataatgcagacctgctgcAAGC
30nt_for_Cas12a_crRNA-1R	TAGAGGCCGTGAGTTGAAAAGGCGTTACGGgacacgataaaggaaaaagcacagcac
60nt_for_Cas12a_crRNA-1&2F	AACATTCAAAGAAACAAGAAACACGGGAGTGGTTCCTTTCCTGATTTACGCATGTCATGCgtataatgcagacctgctgcAAGC
60nt_for_Cas12a_crRNA-1&2R	GTTCTCCCCCGAACTACCCTCCTTCATTCCTAGAGGCCGTGAGTTGAAAAGGCGTTACGGgacacgataaaggaaaaagcacagcac
60nt_for_Cas12a_crRNA-3F	GCACGTTTTCTGTTTTTTCACGCGAAAGCTTTGAGGTTACAGTCTCAGGGGGGAGTACGTgtataatgcagacctgctgcAAGC
60nt_for_Cas12a_crRNA-3R	TTCCCCGTGTTGAGTCAAATTAAACCGCACGCTCCACGTCTTGTGGTGCCATTCCGTCAAgacacgataaaggaaaaagcacagcac
60nt_for_Cas12a_crRNA-4F	TCGCAAGAGTGAAACTTAAAGAAATTGACGGAATGGCACCACAAGACGTGGAGCGTGCGGgtataatgcagacctgctgcAAGC
60nt_for_Cas12a_crRNA-4R	CAGGGAATCGAGAAAGAACACTCAATCTGTCAATCCTCATCCTGTCCGGATCTGGTAAAGgacacgataaaggaaaaagcacagcac
60nt_for_Cas12a_crRNA-5F	GAGAAAGTATCCATCATGGCTGATGCAATGCGGCGGCTGCATACGCTTGATCCGGCTACCgtataatgcagacctgctgcAAGC
60nt_for_Cas12a_crRNA-5R	CAGATCATCCTGATCGACAAGACCGGCTTCCATCCGAGTACGTGCTCGCTCGATGCGATGgacacgataaaggaaaaagcacagcac
60nt_for_Cas12a_crRNA-6F	ACTGAAGCGGGAAGGGACTGGCTGCTATTGGGCGAAGTGCCGGGGCAGGATCTCCTGTCAgtataatgcagacctgctgcAAGC
60nt_for_Cas12a_crRNA-6R	TGGGCAGGTAGCCGGATCAAGCGTATGCAGCCGCCGCATTGCATCAGCCATGATGGATACgacacgataaaggaaaaagcacagcac
Cas12a_crRNA_common_forward_primer	gaaattaatacgactcactataggTAATTTCTACTGTCGTAGAT
Cas12a_crRNA-1R	CCATGCTTTCTAATTCAAGTATCTACGACAGTAGAAATTA
Cas12a_crRNA-2R	ATAATCTCCAATAGACCTTTATCTACGACAGTAGAAATTA
Cas12a_crRNA-3R	TCGCAAGAGTGAAACTTAAAATCTACGACAGTAGAAATTA
Cas12a_crRNA-4R	TTCCCCGTGTTGAGTCAAATATCTACGACAGTAGAAATTA
Cas12a_crRNA-5R	TGCCCATTCGACCACCAAGCATCTACGACAGTAGAAATTA
Cas12a_crRNA-6R	TCTCACCTTGCTCCTGCCGAATCTACGACAGTAGAAATTA
Verification of donor integration
Figure_2_S1_rxn_1_F	GGATAACTTGGCGAAACGCCAAGC
Figure_2_S1_rxn_1_R	ccgttgctctttcaatgagggtgg
Figure_2_S1_rxn_2_F	gatggacgaattgtataagggatcc
Figure_2_S1_rxn_2_R	CCTCGTTGCGCGACCAATAATTG
Pool_sequencing_F	ccacgcgtgaaattaatacgtctcac
Pool_sequencing_R	ccgactcggtgccactttttcaa
Cas12a mediated PF16 gene replacement
pTBlast-pTPuro-donor-F	CGTATCCGCGCTACACAGTGGCCCTCTTCCgtataatgcagacctgctgc
pTBlast-pTPuro-donor-R	ACGGCGTGTACCGACGACACAGCAGAGCAGccaatttgagagacctgtgc
Cas12a_sgRNA_common_forward_primer	gaaattaatacgactcactataggTAATTTCTACTGTCGTAGAT
Upstream_guide_R	CTCCTCTCCCGTCCGCCAAAATCTACGACAGTAGAAATTA
Downstream_guide_R	GCAATGACCGGAGGAACACTATCTACGACAGTAGAAATTA
PF16_KO_verification_F	CTCTTGCCCTCCTTCTGTTGCC
PF16_KO_verification_R	GAGAGGCGAAAGAACGACTCAG
Small-scale loss-of-function screen
Gene Name	GeneID	GuideIF	Guide seq	Primer 1	Primer 2
CK1.2	LmxM.34.1010.1	LmxM.34.1010.1_0_0.0403755868544601_37-56_1	ATCGGTCAGAAGATCGGCTC	aaacGAGCCGATCTTCTGACCGAT	taggATCGGTCAGAAGATCGGCTC
CRK2	LmxM.05.0550.1	LmxM.05.0550.1_34_0.0543364681295716_48-67_1	CTACCAACGCCAGCACAAGG	aaacCCTTGTGCTGGCGTTGGTAG	taggCTACCAACGCCAGCACAAGG
		LmxM.05.0550.1_43_0.0543364681295716_45-64_1	GCGCTACCAACGCCAGCACA	aaacTGTGCTGGCGTTGGTAGCGC	taggGCGCTACCAACGCCAGCACA
		LmxM.05.0550.1_29_0.151515151515152_141-160_1	GAGCCAGTGGAACTCCGGCG	aaacCGCCGGAGTTCCACTGGCTC	taggGAGCCAGTGGAACTCCGGCG
CRK3	LmxM.36.0550.1	LmxM.36.0550.1_43_0.408119658119658_373-392_1	CTTATTTATCAGCTTTTAGA	aaacTCTAAAAGCTGATAAATAAG	taggCTTATTTATCAGCTTTTAGA
		LmxM.36.0550.1_52_0.206196581196581_189-208_1	TCCGCAGACTGCGCTGCGCG	aaacCGCGCAGCGCAGTCTGCGGA	taggTCCGCAGACTGCGCTGCGCG
		LmxM.36.0550.1_38_0.174145299145299_159-178_1	AGTGCGACTCGATCGCACTG	aaacCAGTGCGATCGAGTCGCACT	taggAGTGCGACTCGATCGCACTG
AUK1/AIRK	LmxM.28.0520.1	LmxM.28.0520.1_29_0.0860927152317881_85-66_0	GTATCGTCCACTCCGACTTC	aaacGAAGTCGGAGTGGACGATAC	taggGTATCGTCCACTCCGACTTC
		LmxM.28.0520.1_43_0.0860927152317881_86-67_0	TGTATCGTCCACTCCGACTT	aaacAAGTCGGAGTGGACGATACA	taggTGTATCGTCCACTCCGACTT
		LmxM.28.0520.1_34_0.0860927152317881_84-65_0	TATCGTCCACTCCGACTTCG	aaacCGAAGTCGGAGTGGACGATA	taggTATCGTCCACTCCGACTTCG
TOR1	LmxM.36.6320.1	LmxM.36.6320.1_29_0.0119867380770212_87-106_1	CATCTTTCAAGAGCTAGAGT	aaacACTCTAGCTCTTGAAAGATG	taggCATCTTTCAAGAGCTAGAGT
		LmxM.36.6320.1_29_0.216653914817649_1689-1708_1	CGCTGTTATTCGATACGTTT	aaacAAACGTATCGAATAACAGCG	taggCGCTGTTATTCGATACGTTT
		LmxM.36.6320.1_14_0.158122927824535_1232-1251_1	TGGTGTTTCAGGTGCTCGCG	aaacCGCGAGCACCTGAAACACCA	taggTGGTGTTTCAGGTGCTCGCG
IFT139	LmxM.04.0550.1	LmxM.04.0550.1_38_0.121741004093945_558-577_1	GTTCTTTCAGGCGGGCAACG	aaacCGTTGCCCGCCTGAAAGAAC	taggGTTCTTTCAGGCGGGCAACG
		LmxM.04.0550.1_29_0.496013790131437_2295-2314_1	AGTGATTCAGGAGCCGGAGC	aaacGCTCCGGCTCCTGAATCACT	taggAGTGATTCAGGAGCCGGAGC
		LmxM.04.0550.1_38_0.121741004093945_562-581_1	TTTCAGGCGGGCAACGAGGC	aaacGCCTCGTTGCCCGCCTGAAA	taggTTTCAGGCGGGCAACGAGGC
IFT88	LmxM.27.1130.1	LmxM.27.1130.1_0_0.185139573070608_447-466_1	TCTGCAGAAGGACTACGGCG	aaacCGCCGTAGTCCTTCTGCAGA	taggTCTGCAGAAGGACTACGGCG
		LmxM.27.1130.1_29_0.155582922824302_372-391_1	GAACAGTCAGGAGGAGGAGC	aaacGCTCCTCCTCCTGACTGTTC	taggGAACAGTCAGGAGGAGGAGC
		LmxM.27.1130.1_14_0.271346469622332_655-674_1	AACGTGCAGTTTCCGCAAGC	aaacGCTTGCGGAAACTGCACGTT	taggAACGTGCAGTTTCCGCAAGC
IFT140	LmxM.31.0310.1	LmxM.31.0310.1_14_0.303743961352657_1515-1496_0	CCCGTTCCATATGGCGATGT	aaacACATCGCCATATGGAACGGG	taggCCCGTTCCATATGGCGATGT
		LmxM.31.0310.1_19_0.0422705314009662_215-196_0	GGGTGCCATGTCAATGCCAT	aaacATGGCATTGACATGGCACCC	taggGGGTGCCATGTCAATGCCAT
		LmxM.31.0310.1_14_0.303743961352657_1513-1494_0	CGTTCCATATGGCGATGTTG	aaacCAACATCGCCATATGGAACG	taggCGTTCCATATGGCGATGTTG
RAB5A	LmxM.18.1130.1	LmxM.18.1130.1_62_0.0267229254571027_45197_1	CCACCCACCTCAGCTGATGG	aaacCCATCAGCTGAGGTGGGTGG	taggCCACCCACCTCAGCTGATGG
		LmxM.18.1130.1_29_0.174402250351617_118-137_1	GCCAACCAGGAGACCACCAT	aaacATGGTGGTCTCCTGGTTGGC	taggGCCAACCAGGAGACCACCAT
NT1		Non-targeting-969	TTCGTGGTAGGTATAACTAT	aaacATAGTTATACCTACCACGAA	taggTTCGTGGTAGGTATAACTAT
NT2		Non-targeting-907	TGCAGGTCTAGGTCCCAAAG	aaacCTTTGGGACCTAGACCTGCA	taggTGCAGGTCTAGGTCCCAAAG
NT3		Non-targeting-592	GCACAAAACCAGCAATGGTC	aaacGACCATTGCTGGTTTTGTGC	taggGCACAAAACCAGCAATGGTC
NT4		Non-targeting-176	AGTTCTGTTCGATAGATGCC	aaacGGCATCTATCGAACAGAACT	taggAGTTCTGTTCGATAGATGCC
NT5		Non-targeting-357	CCTAGAGGTCCCAAGGCGTG	aaacCACGCCTTGGGACCTCTAGG	taggCCTAGAGGTCCCAAGGCGTG
NT6		Non-targeting-530	GAACGTCCAAGCAAGGGAGC	aaacGCTCCCTTGCTTGGACGTTC	taggGAACGTCCAAGCAAGGGAGC
NT7		Non-targeting-614	GCCTAGTCTCGGTAAGAGTG	aaacCACTCTTACCGAGACTAGGC	taggGCCTAGTCTCGGTAAGAGTG
NT8		Non-targeting-620	GCGATCGGAGTGCCACGATA	aaacTATCGTGGCACTCCGATCGC	taggGCGATCGGAGTGCCACGATA
NT9		Non-targeting-110	ACTTCAGTTCGGCGTAGTCA	aaacTGACTACGCCGAACTGAAGT	taggACTTCAGTTCGGCGTAGTCA
NT10		Non-targeting-859	TCCTCACCTAAAGTGCAATA	aaacTATTGCACTTTAGGTGAGGA	taggTCCTCACCTAAAGTGCAATA
NT11		Non-targeting-37	AAGCGGGCACACATGACAAG	aaacCTTGTCATGTGTGCCCGCTT	taggAAGCGGGCACACATGACAAG
NT12		Non-targeting-143	AGGACTAGTGTCGCACTCAG	aaacCTGAGTGCGACACTAGTCCT	taggAGGACTAGTGTCGCACTCAG
NT13		Non-targeting-40	AAGGCGCGCGAATGTGGCAG	aaacCTGCCACATTCGCGCGCCTT	taggAAGGCGCGCGAATGTGGCAG
NT14		Non-targeting-561	GAGCAGCTGTCAGGTCTTGT	aaacACAAGACCTGACAGCTGCTC	taggGAGCAGCTGTCAGGTCTTGT
NT15		Non-targeting-760	GTGTAGTCCTAGCCATGGGG	aaacCCCCATGGCTAGGACTACAC	taggGTGTAGTCCTAGCCATGGGG
Illumina sequencing primers
p5 Name	p5 achor binding site	i5-1	i5 read primer binding site	i5-2	Stagger	T7-T10GG	Complete p5 primer sequence	sample sheet i5 index (1st demultiplex)
501	AATGATACGGCGACCACCGAGATCTACAC	TAGATCGC	ACACTCTTTCCCTACACGACGCTCTTCCGATCT	ACACGATC		CCACGCGTGAAATTAATACGTCTCAC	AATGATACGGCGACCACCGAGATCTACACTAGATCGCACACTCTTTCCCTACACGACGCTCTTCCGATCTACACGATCccacgcgtgaaattaatacgtctcac	TAGATCGC
502	AATGATACGGCGACCACCGAGATCTACAC	CTCTCTAT	ACACTCTTTCCCTACACGACGCTCTTCCGATCT	CGCGCGGT	t	CCACGCGTGAAATTAATACGTCTCAC	AATGATACGGCGACCACCGAGATCTACACCTCTCTATACACTCTTTCCCTACACGACGCTCTTCCGATCTCGCGCGGTtccacgcgtgaaattaatacgtctcac	CTCTCTAT
503	AATGATACGGCGACCACCGAGATCTACAC	TATCCTCT	ACACTCTTTCCCTACACGACGCTCTTCCGATCT	CATGATCG	at	CCACGCGTGAAATTAATACGTCTCAC	AATGATACGGCGACCACCGAGATCTACACTATCCTCTACACTCTTTCCCTACACGACGCTCTTCCGATCTCATGATCGatccacgcgtgaaattaatacgtctcac	TATCCTCT
504	AATGATACGGCGACCACCGAGATCTACAC	AGAGTAGA	ACACTCTTTCCCTACACGACGCTCTTCCGATCT	CGTTACCA	gat	CCACGCGTGAAATTAATACGTCTCAC	AATGATACGGCGACCACCGAGATCTACACAGAGTAGAACACTCTTTCCCTACACGACGCTCTTCCGATCTCGTTACCAgatccacgcgtgaaattaatacgtctcac	AGAGTAGA
505	AATGATACGGCGACCACCGAGATCTACAC	GTAAGGAG	ACACTCTTTCCCTACACGACGCTCTTCCGATCT	TCCTTGGT	cgat	CCACGCGTGAAATTAATACGTCTCAC	AATGATACGGCGACCACCGAGATCTACACGTAAGGAGACACTCTTTCCCTACACGACGCTCTTCCGATCTTCCTTGGTcgatccacgcgtgaaattaatacgtctcac	GTAAGGAG
510	AATGATACGGCGACCACCGAGATCTACAC	CGTCTAAT	ACACTCTTTCCCTACACGACGCTCTTCCGATCT	AACGCATT	tcgat	CCACGCGTGAAATTAATACGTCTCAC	AATGATACGGCGACCACCGAGATCTACACCGTCTAATACACTCTTTCCCTACACGACGCTCTTCCGATCTAACGCATTtcgatccacgcgtgaaattaatacgtctcac	CGTCTAAT
511	AATGATACGGCGACCACCGAGATCTACAC	TCTCTCCG	ACACTCTTTCCCTACACGACGCTCTTCCGATCT	ACAGGTAT	atcgat	CCACGCGTGAAATTAATACGTCTCAC	AATGATACGGCGACCACCGAGATCTACACTCTCTCCGACACTCTTTCCCTACACGACGCTCTTCCGATCTACAGGTATatcgatccacgcgtgaaattaatacgtctcac	TCTCTCCG
513	AATGATACGGCGACCACCGAGATCTACAC	TCGACTAG	ACACTCTTTCCCTACACGACGCTCTTCCGATCT	AACAATGG	gatcgat	CCACGCGTGAAATTAATACGTCTCAC	AATGATACGGCGACCACCGAGATCTACACTCGACTAGACACTCTTTCCCTACACGACGCTCTTCCGATCTAACAATGGgatcgatccacgcgtgaaattaatacgtctcac	TCGACTAG
p7 Name	p7 achor binding site	i7-1	i7 read primer binding site	i7-2	Stagger	sgRNA scaffold	Complete p7 primer sequence	sample sheet i7 index (1st demultiplex)
704	CAAGCAGAAGACGGCATACGAGAT	GCTCAGGA	GTGACTGGAGTTCAGACGTGTGCTCTTCCGATCT	TCGCCTTG		CCGACTCGGTGCCACTTTTTCAA	CAAGCAGAAGACGGCATACGAGATGCTCAGGAGTGACTGGAGTTCAGACGTGTGCTCTTCCGATCTTCGCCTTGCCGACTCGGTGCCACTTTTTCAA	TCCTGAGC
705	CAAGCAGAAGACGGCATACGAGAT	AGGAGTCC	GTGACTGGAGTTCAGACGTGTGCTCTTCCGATCT	ATAGCGTC	t	CCGACTCGGTGCCACTTTTTCAA	CAAGCAGAAGACGGCATACGAGATAGGAGTCCGTGACTGGAGTTCAGACGTGTGCTCTTCCGATCTATAGCGTCtCCGACTCGGTGCCACTTTTTCAA	GGACTCCT
707	CAAGCAGAAGACGGCATACGAGAT	GTAGAGAG	GTGACTGGAGTTCAGACGTGTGCTCTTCCGATCT	GAAGAAGT	at	CCGACTCGGTGCCACTTTTTCAA	CAAGCAGAAGACGGCATACGAGATGTAGAGAGGTGACTGGAGTTCAGACGTGTGCTCTTCCGATCTGAAGAAGTatCCGACTCGGTGCCACTTTTTCAA	CTCTCTAC
708	CAAGCAGAAGACGGCATACGAGAT	CCTCTCTG	GTGACTGGAGTTCAGACGTGTGCTCTTCCGATCT	ATTCTAGG	gat	CCGACTCGGTGCCACTTTTTCAA	CAAGCAGAAGACGGCATACGAGATCCTCTCTGGTGACTGGAGTTCAGACGTGTGCTCTTCCGATCTATTCTAGGgatCCGACTCGGTGCCACTTTTTCAA	CAGAGAGG
709	CAAGCAGAAGACGGCATACGAGAT	AGCGTAGC	GTGACTGGAGTTCAGACGTGTGCTCTTCCGATCT	CGTTACCA	cgat	CCGACTCGGTGCCACTTTTTCAA	CAAGCAGAAGACGGCATACGAGATAGCGTAGCGTGACTGGAGTTCAGACGTGTGCTCTTCCGATCTCGTTACCAcgatCCGACTCGGTGCCACTTTTTCAA	GCTACGCT
711	CAAGCAGAAGACGGCATACGAGAT	TGCCTCTT	GTGACTGGAGTTCAGACGTGTGCTCTTCCGATCT	GTCTGATG	tcgat	CCGACTCGGTGCCACTTTTTCAA	CAAGCAGAAGACGGCATACGAGATTGCCTCTTGTGACTGGAGTTCAGACGTGTGCTCTTCCGATCTGTCTGATGtcgatCCGACTCGGTGCCACTTTTTCAA	AAGAGGCA
712	CAAGCAGAAGACGGCATACGAGAT	TCCTCTAC	GTGACTGGAGTTCAGACGTGTGCTCTTCCGATCT	TTACGCAC	atcgat	CCGACTCGGTGCCACTTTTTCAA	CAAGCAGAAGACGGCATACGAGATTCCTCTACGTGACTGGAGTTCAGACGTGTGCTCTTCCGATCTTTACGCACatcgatCCGACTCGGTGCCACTTTTTCAA	GTAGAGGA
715	CAAGCAGAAGACGGCATACGAGAT	CCTGAGAT	GTGACTGGAGTTCAGACGTGTGCTCTTCCGATCT	TTGAATAG	gatcgat	CCGACTCGGTGCCACTTTTTCAA	CAAGCAGAAGACGGCATACGAGATCCTGAGATGTGACTGGAGTTCAGACGTGTGCTCTTCCGATCTTTGAATAGgatcgatCCGACTCGGTGCCACTTTTTCAA	ATCTCAGG
716	CAAGCAGAAGACGGCATACGAGAT	TAGCGAGT	GTGACTGGAGTTCAGACGTGTGCTCTTCCGATCT	AAGTAGAG	cgatcgat	CCGACTCGGTGCCACTTTTTCAA	CAAGCAGAAGACGGCATACGAGATTAGCGAGTGTGACTGGAGTTCAGACGTGTGCTCTTCCGATCTAAGTAGAGcgatcgatCCGACTCGGTGCCACTTTTTCAA	ACTCGCTA
719	CAAGCAGAAGACGGCATACGAGAT	TACTACGC	GTGACTGGAGTTCAGACGTGTGCTCTTCCGATCT	ACACGATC	acgatcgat	CCGACTCGGTGCCACTTTTTCAA	CAAGCAGAAGACGGCATACGAGATTACTACGCGTGACTGGAGTTCAGACGTGTGCTCTTCCGATCTACACGATCacgatcgatCCGACTCGGTGCCACTTTTTCAA	GCGTAGTA
720	CAAGCAGAAGACGGCATACGAGAT	AGGCTCCG	GTGACTGGAGTTCAGACGTGTGCTCTTCCGATCT	CCAGTTAG	tacgatcgat	CCGACTCGGTGCCACTTTTTCAA	CAAGCAGAAGACGGCATACGAGATAGGCTCCGGTGACTGGAGTTCAGACGTGTGCTCTTCCGATCTCCAGTTAGtacgatcgatCCGACTCGGTGCCACTTTTTCAA	CGGAGCCT
