## Supplementary File 4 for "Improved base editing and functional screening in *Leishmania* via co-expression of the AsCas12a ultra variant, a T7 RNA Polymerase, and a cytosine base editor"

### Sheet: Raw counts
			RAW COUNT
			0hours			pTB107 168h			pTB107 216h			pTB107 288h			pTB106 168h			pTB106 216h			pTB106 288h
Name	GeneID	Guides	REP1	REP2	REP3	REP1	REP2	REP3	REP1	REP2	REP3	REP1	REP2	REP3	REP1	REP2	REP3	REP1	REP2	REP3	REP1	REP2	REP3
CK1.2	LmxM.34.1010.1	LmxM.34.1010.1_0_0.0403755868544601_37-56_1	39299	33015	31361	374	127	509	1067	138	987	1071	60	265	498	200	452	1274	39	545	1235	7	572
CRK2	LmxM.05.0550.1	LmxM.05.0550.1_34_0.0543364681295716_48-67_1	84426	69083	67611	15447	12214	12402	23522	21625	18237	20409	13136	5681	3391	2992	2614	6579	7165	3194	5829	3650	2644
		LmxM.05.0550.1_43_0.0543364681295716_45-64_1	72345	59787	58522	9856	5384	6221	15834	9731	9327	12869	5392	3053	4811	684	1741	10456	731	1997	9706	132	1595
		LmxM.05.0550.1_29_0.151515151515152_141-160_1	62692	51514	50789	23689	20811	21576	44923	49007	46187	42971	39916	20292	24085	19092	24336	62314	61492	46157	51185	37627	39423
CRK3	LmxM.36.0550.1	LmxM.36.0550.1_43_0.408119658119658_373-392_1	85905	70032	69911	1188	878	1453	1493	1537	1824	1281	688	746	1191	1320	1544	1409	2436	2534	796	1197	2263
		LmxM.36.0550.1_52_0.206196581196581_189-208_1	102329	83128	81193	40735	31496	37468	76785	79439	76251	76739	66366	30460	38282	31913	39943	107345	117721	78831	101777	79763	75792
		LmxM.36.0550.1_38_0.174145299145299_159-178_1	55584	45850	44792	19922	18010	18528	40991	50423	39818	38199	40984	17697	19508	15828	17798	53912	54199	32665	48215	35912	30423
AUK1/AIRK	LmxM.28.0520.1	LmxM.28.0520.1_29_0.0860927152317881_85-66_0	64227	53531	49895	2150	1483	1986	3584	3151	2285	2522	1927	1013	2855	2328	3932	4559	3473	6547	2637	1218	5858
		LmxM.28.0520.1_43_0.0860927152317881_86-67_0	83997	69602	64576	2254	1330	1990	3951	3246	2798	2523	2128	1460	2264	2753	969	3498	6412	1348	3712	3498	810
		LmxM.28.0520.1_34_0.0860927152317881_84-65_0	76331	64307	59889	1440	700	1774	2251	1208	2203	1511	486	748	1689	2563	1532	2633	7860	2261	1692	5979	1202
TOR1	LmxM.36.6320.1	LmxM.36.6320.1_29_0.0119867380770212_87-106_1	123137	99603	98214	741	659	462	850	794	403	858	329	252	1257	1248	776	998	1976	951	963	746	537
		LmxM.36.6320.1_29_0.216653914817649_1689-1708_1	88676	72985	68918	6816	5914	7655	6879	8005	7582	3616	3892	1978	7717	5636	6089	11945	7873	6438	6665	2484	2345
		LmxM.36.6320.1_14_0.158122927824535_1232-1251_1	85332	67079	66537	3444	2255	2743	4562	2911	2914	4523	1505	1114	1529	1269	1777	1675	1811	2739	1242	839	3478
IFT139	LmxM.04.0550.1	LmxM.04.0550.1_38_0.121741004093945_558-577_1	63731	50598	50566	3720	2117	3951	3553	2555	5344	2303	908	2027	3490	3331	4165	5157	6501	5479	2955	2773	3775
		LmxM.04.0550.1_29_0.496013790131437_2295-2314_1	53084	42524	41801	1780	1547	1541	1054	1003	1123	248	218	134	1310	1468	1605	1500	1675	799	852	539	70
		LmxM.04.0550.1_38_0.121741004093945_562-581_1	78576	63475	62809	9998	8525	10621	9690	10771	12669	4276	4053	2523	5302	3054	5479	8394	3981	6854	7136	1530	9235
IFT88	LmxM.27.1130.1	LmxM.27.1130.1_0_0.185139573070608_447-466_1	77059	63094	60993	33553	22767	30019	63352	53385	59684	65313	44834	25836	24141	24072	26319	67986	85973	55695	62744	56672	48643
		LmxM.27.1130.1_29_0.155582922824302_372-391_1	58229	45222	46195	611	633	432	679	1246	329	417	1015	46	1166	856	288	1817	2056	272	1921	1246	282
		LmxM.27.1130.1_14_0.271346469622332_655-674_1	48352	39024	38241	18093	17715	19899	31839	44589	37607	31907	37151	15764	26995	13517	19234	80355	44172	37671	90767	33710	33788
IFT140	LmxM.31.0310.1	LmxM.31.0310.1_14_0.303743961352657_1515-1496_0	111593	91891	91163	4354	3974	4100	3046	4249	3285	1791	2450	752	4530	4358	4150	6894	7267	3793	4558	3967	2341
		LmxM.31.0310.1_19_0.0422705314009662_215-196_0	40065	32878	32668	3102	2123	3062	2999	2032	3211	752	583	574	3065	1431	2524	6853	2350	2066	6941	869	665
		LmxM.31.0310.1_14_0.303743961352657_1513-1494_0	102953	84287	82387	4546	3623	3237	4436	4771	2658	3660	3061	730	5135	1713	3775	6241	1309	3970	2033	191	2257
RAB5A	LmxM.18.1130.1	LmxM.18.1130.1_62_0.0267229254571027_45197_1	85730	71984	71029	30122	24282	27639	48934	50122	46249	39288	35772	15310	13450	13570	17211	31190	41574	31864	24412	27989	37141
		LmxM.18.1130.1_29_0.174402250351617_118-137_1	53500	43796	43433	1393	1161	1218	2038	1585	2087	2056	1179	799	1258	1170	475	2201	3307	736	2313	2449	405
NT1		Non-targeting-969	61244	49667	48780	29663	23115	25041	56943	58164	50272	62087	51385	25752	26497	22602	29250	77907	85749	56106	81650	65240	57318
NT2		Non-targeting-907	77750	64184	63281	31327	29461	28691	56702	73130	59019	58075	63099	27464	30338	25710	32816	81756	89248	62196	77983	69414	56019
NT3		Non-targeting-592	65494	53528	53038	26291	21536	29949	47792	49750	58343	49563	46787	28511	25095	20785	22059	67682	70448	41685	60948	49030	38739
NT4		Non-targeting-176	59615	48395	47717	26321	20251	27239	50924	49454	54391	56002	44217	29394	18561	19290	23072	51720	66207	45952	49613	47597	41677
NT5		Non-targeting-357	16662	13084	13083	6392	5075	5590	13733	12440	9297	16148	10883	4077	5424	4994	5368	15705	15908	10214	14285	11208	13316
NT6		Non-targeting-530	65483	52691	51585	25385	22645	24598	48057	53535	44685	47611	42212	22362	21095	22492	23312	53245	77249	45948	44157	51412	46418
NT7		Non-targeting-614	67479	48955	51931	27860	20551	23752	52671	49214	46554	54972	36051	23261	29189	20808	31561	79334	78443	63167	82481	60316	59596
NT8		Non-targeting-620	69781	56564	55802	28984	25538	25261	53759	62460	49290	58956	54626	23494	26701	22112	24671	69679	70382	47061	68631	46580	44918
NT9		Non-targeting-110	80882	65389	63770	34070	28703	37946	65366	68452	74814	71805	57236	40614	34379	28870	30093	95309	101669	61612	92059	82506	60295
NT10		Non-targeting-859	83666	68141	67179	35635	35682	32282	67351	93561	63248	76089	83122	30261	30125	26202	35052	85734	89385	70347	93456	66047	71731
NT11		Non-targeting-37	71003	57678	56628	23485	25311	29573	43039	64054	59659	46028	58405	28169	26162	21997	21401	68633	79267	43252	55417	53435	39266
NT12		Non-targeting-143	52452	42746	42625	15900	12048	15846	29094	31023	30730	28777	25025	12604	17882	15222	22590	55057	52232	46122	55233	34675	44395
NT13		Non-targeting-40	60690	48911	47422	21795	16991	22052	38737	39235	42020	41410	32026	17389	19075	21900	18781	53110	76130	35721	54428	50912	33104
NT14		Non-targeting-561	62155	49072	44932	23161	22836	25186	42385	55293	51251	42074	43585	25056	26240	19975	17786	68590	70204	36154	66367	50088	31989
NT15		Non-targeting-760	66720	53789	52931	27386	23446	26048	50568	55278	51029	48956	44624	23500	20432	23737	22968	61165	82547	45854	54090	52468	42427

### Sheet: Normalized counts
			Normalized count
			0hours			pTB107 168h			pTB107 216h			pTB107 288h			pTB106 168h			pTB106 216h			pTB106 288h
Name	GeneID	Guides	REP1	REP2	REP3	REP1	REP2	REP3	REP1	REP2	REP3	REP1	REP2	REP3	REP1	REP2	REP3	REP1	REP2	REP3	REP1	REP2	REP3
CK1.2	LmxM.34.1010.1	LmxM.34.1010.1_0_0.0403755868544601_37-56_1	1.42479	1.47317	1.42927	0.0600337	0.0242868	0.0848984	0.0956579	0.0112877	0.0873711	0.0956544	0.00599211	0.0518427	0.08955	0.0422778	0.0822554	0.08656	0.00247082	0.0520636	0.0886522	0.000638736	0.057968
CRK2	LmxM.05.0550.1	LmxM.05.0550.1_34_0.0543364681295716_48-67_1	3.06088	3.08257	3.08136	2.47952	2.33574	2.06859	2.10878	1.76882	1.61437	1.82279	1.31187	1.11139	0.609767	0.632475	0.475698	0.447	0.453935	0.305121	0.418424	0.333055	0.26795
		LmxM.05.0550.1_43_0.0543364681295716_45-64_1	2.62288	2.66777	2.66713	1.58207	1.02961	1.03763	1.41954	0.795949	0.825644	1.14937	0.538491	0.597267	0.86511	0.14459	0.316829	0.710417	0.0463121	0.190772	0.696728	0.0120447	0.161641
		LmxM.05.0550.1_29_0.151515151515152_141-160_1	2.27291	2.29862	2.3147	3.80251	3.97979	3.59876	4.0274	4.00854	4.08856	3.83788	3.98635	3.96978	4.33095	4.03583	4.42869	4.23383	3.89579	4.40936	3.67422	3.43339	3.99523
CRK3	LmxM.36.0550.1	LmxM.36.0550.1_43_0.408119658119658_373-392_1	3.1145	3.12492	3.18618	0.190695	0.167904	0.242352	0.133849	0.125719	0.161464	0.11441	0.0687096	0.145942	0.214165	0.279033	0.280979	0.0957324	0.154331	0.242072	0.0571394	0.109224	0.229338
		LmxM.36.0550.1_52_0.206196581196581_189-208_1	3.70995	3.70928	3.70035	6.5387	6.02314	6.24946	6.88387	6.49773	6.74988	6.8538	6.62788	5.95897	6.88384	6.74605	7.26887	7.2934	7.45815	7.53069	7.30588	7.27821	7.68096
		LmxM.36.0550.1_38_0.174145299145299_159-178_1	2.01521	2.04589	2.04138	3.19784	3.44414	3.09037	3.6749	4.12436	3.52476	3.41167	4.09301	3.46211	3.50791	3.34586	3.2389	3.66297	3.43375	3.12047	3.46103	3.2769	3.08315
AUK1/AIRK	LmxM.28.0520.1	LmxM.28.0520.1_29_0.0860927152317881_85-66_0	2.32856	2.38862	2.27395	0.345114	0.283601	0.331254	0.32131	0.257737	0.202273	0.225248	0.192447	0.198176	0.513384	0.492113	0.715549	0.309754	0.22003	0.625432	0.189292	0.11114	0.593665
		LmxM.28.0520.1_43_0.0860927152317881_86-67_0	3.04532	3.10573	2.94304	0.361808	0.254342	0.331921	0.354212	0.265507	0.247684	0.225337	0.21252	0.285624	0.407111	0.581953	0.17634	0.237666	0.406229	0.128774	0.266459	0.319185	0.0820875
		LmxM.28.0520.1_34_0.0860927152317881_84-65_0	2.76739	2.86946	2.72943	0.231146	0.133864	0.295894	0.201805	0.0988086	0.195014	0.134952	0.0485361	0.146333	0.303715	0.541789	0.278795	0.178895	0.497966	0.215992	0.121457	0.545572	0.121814
TOR1	LmxM.36.6320.1	LmxM.36.6320.1_29_0.0119867380770212_87-106_1	4.46435	4.44441	4.47608	0.118944	0.126024	0.0770591	0.0762036	0.0649454	0.0356743	0.0766307	0.0328568	0.0492994	0.226033	0.263813	0.141217	0.0678076	0.125188	0.0908486	0.0691272	0.068071	0.054421
		LmxM.36.6320.1_29_0.216653914817649_1689-1708_1	3.21496	3.25668	3.14092	1.09409	1.13096	1.27681	0.616711	0.65477	0.671173	0.322956	0.388688	0.386961	1.38767	1.19139	1.10808	0.811585	0.49879	0.615019	0.478435	0.22666	0.237648
		LmxM.36.6320.1_14_0.158122927824535_1232-1251_1	3.09373	2.99315	3.03241	0.552824	0.431235	0.457517	0.408989	0.238106	0.257953	0.403963	0.150302	0.217935	0.274944	0.268252	0.32338	0.113805	0.114735	0.261655	0.0891547	0.076557	0.35247
IFT139	LmxM.04.0550.1	LmxM.04.0550.1_38_0.121741004093945_558-577_1	2.31058	2.25775	2.30453	0.597127	0.404844	0.659005	0.318531	0.208987	0.473061	0.205688	0.0906807	0.396547	0.627569	0.704136	0.757951	0.350385	0.411867	0.523406	0.212119	0.253031	0.382568
		LmxM.04.0550.1_29_0.496013790131437_2295-2314_1	1.92457	1.89748	1.90507	0.285722	0.29584	0.25703	0.0944925	0.0820406	0.0994101	0.0221497	0.0217713	0.0262148	0.235563	0.310319	0.292079	0.101915	0.106119	0.0763281	0.0611593	0.0491826	0.00709398
		LmxM.04.0550.1_38_0.121741004093945_562-581_1	2.84879	2.83234	2.86251	1.60486	1.63028	1.77152	0.868721	0.881016	1.12148	0.381903	0.404767	0.493581	0.953402	0.645581	0.997074	0.570318	0.252214	0.654759	0.512245	0.139609	0.935899
IFT88	LmxM.27.1130.1	LmxM.27.1130.1_0_0.185139573070608_447-466_1	2.79379	2.81534	2.77974	5.38586	4.35385	5.00701	5.67959	4.36664	5.28334	5.83331	4.47751	5.05437	4.34102	5.08855	4.78956	4.61921	5.44677	5.32052	4.50396	5.1712	4.92961
		LmxM.27.1130.1_29_0.155582922824302_372-391_1	2.1111	2.01786	2.10533	0.0980765	0.121052	0.0720552	0.0608732	0.101917	0.0291237	0.0372436	0.101367	0.0089991	0.209669	0.180949	0.0524105	0.123453	0.130257	0.025984	0.137895	0.113695	0.0285786
		LmxM.27.1130.1_14_0.271346469622332_655-674_1	1.75301	1.7413	1.74282	2.90425	3.38773	3.31904	2.85441	3.64717	3.32904	2.84971	3.71022	3.08395	4.85422	2.85734	3.50022	5.4596	2.79849	3.59869	6.51554	3.07597	3.42416
IFT140	LmxM.31.0310.1	LmxM.31.0310.1_14_0.303743961352657_1515-1496_0	4.04582	4.10029	4.15473	0.698895	0.759968	0.683858	0.273078	0.347548	0.290794	0.15996	0.244678	0.147116	0.814581	0.921232	0.755221	0.468403	0.460397	0.362343	0.327188	0.361981	0.237243
		LmxM.31.0310.1_19_0.0422705314009662_215-196_0	1.45256	1.46706	1.48884	0.497927	0.405992	0.510725	0.268864	0.166208	0.284244	0.0671635	0.0582234	0.112293	0.551146	0.302497	0.45932	0.465617	0.148883	0.197364	0.498247	0.0792945	0.0673928
		LmxM.31.0310.1_14_0.303743961352657_1513-1494_0	3.73258	3.76099	3.75477	0.729715	0.692844	0.539914	0.397693	0.390245	0.235291	0.326886	0.305698	0.142812	0.923372	0.362109	0.686978	0.424035	0.082931	0.379252	0.145935	0.0174284	0.22873
RAB5A	LmxM.18.1130.1	LmxM.18.1130.1_62_0.0267229254571027_45197_1	3.10815	3.21202	3.23713	4.83512	4.64357	4.61003	4.387	4.09974	4.09405	3.50893	3.5725	2.99514	2.41857	2.86855	3.13207	2.11916	2.6339	3.04395	1.75237	2.55394	3.76397
		LmxM.18.1130.1_29_0.174402250351617_118-137_1	1.93965	1.95423	1.97945	0.223602	0.222024	0.203156	0.182709	0.129645	0.184745	0.183628	0.117745	0.156311	0.226213	0.247325	0.086441	0.149544	0.209513	0.0703097	0.166034	0.223466	0.0410437
NT1		Non-targeting-969	2.22041	2.21621	2.22314	4.76145	4.4204	4.1767	5.10501	4.75753	4.45017	5.54519	5.13175	5.03793	4.76467	4.77781	5.32294	5.29327	5.43258	5.35978	5.8611	5.95302	5.80875
NT2		Non-targeting-907	2.81884	2.86397	2.88402	5.02855	5.63397	4.7855	5.08341	5.98168	5.22447	5.18686	6.30161	5.37286	5.45536	5.43481	5.97189	5.55479	5.65426	5.94155	5.59787	6.33389	5.67711
NT3		Non-targeting-592	2.3745	2.38849	2.41719	4.22018	4.11844	4.99533	4.28461	4.06931	5.16463	4.42663	4.67255	5.57768	4.51256	4.39372	4.01432	4.59855	4.46319	3.98215	4.37504	4.47389	3.92591
NT4		Non-targeting-176	2.16135	2.15945	2.17469	4.22499	3.8727	4.54332	4.5654	4.0451	4.81479	5.00171	4.41589	5.75043	3.33763	4.07769	4.19866	3.51404	4.19451	4.38977	3.56138	4.34313	4.22365
NT5		Non-targeting-357	0.604083	0.583825	0.596255	1.02603	0.970517	0.932381	1.23118	1.01753	0.822988	1.44223	1.08687	0.797595	0.97534	1.05568	0.976874	1.06705	1.00784	0.975738	1.02542	1.02271	1.34948
NT6		Non-targeting-530	2.3741	2.35114	2.35097	4.07475	4.33052	4.10281	4.30837	4.3789	3.9556	4.25229	4.21565	4.37474	3.79329	4.75456	4.24234	3.61765	4.89407	4.38939	3.16973	4.69124	4.70412
NT7		Non-targeting-614	2.44646	2.18443	2.36674	4.47203	3.93007	3.9617	4.72202	4.02547	4.12105	4.90972	3.60036	4.55061	5.24874	4.39858	5.7435	5.39023	4.96971	6.03431	5.92075	5.50371	6.03961
NT8		Non-targeting-620	2.52992	2.52396	2.54316	4.65245	4.88376	4.2134	4.81956	5.10893	4.36324	5.26555	5.45542	4.59619	4.80135	4.67423	4.48965	4.73424	4.45901	4.49571	4.92655	4.25033	4.55211
NT9		Non-targeting-110	2.93239	2.91774	2.9063	5.46885	5.48902	6.32919	5.86015	5.59904	6.62268	6.41313	5.71608	7.94543	6.18201	6.10279	5.47635	6.47563	6.44118	5.88576	6.60829	7.5285	6.11045
NT10		Non-targeting-859	3.03332	3.04054	3.06167	5.72006	6.82365	5.38446	6.0381	7.65284	5.59883	6.79575	8.30128	5.92004	5.41705	5.53881	6.3788	5.82507	5.66294	6.72021	6.70857	6.02665	7.26941
NT11		Non-targeting-37	2.57423	2.57367	2.58081	3.76977	4.84035	4.93262	3.8585	5.23931	5.28113	4.11091	5.83282	5.51078	4.70443	4.64992	3.89457	4.66317	5.02192	4.13184	3.97801	4.87583	3.97932
NT12		Non-targeting-143	1.90166	1.90738	1.94262	2.55224	2.304	2.64303	2.60831	2.53753	2.72028	2.57016	2.49921	2.46575	3.21553	3.21776	4.11095	3.74077	3.30913	4.40601	3.9648	3.16402	4.4991
NT13		Non-targeting-40	2.20033	2.18247	2.16125	3.49849	3.24927	3.67815	3.47282	3.20923	3.71969	3.69846	3.19839	3.40186	3.43005	4.62941	3.41778	3.60848	4.82317	3.41241	3.90701	4.64562	3.35484
NT14		Non-targeting-561	2.25344	2.18966	2.04777	3.71776	4.36704	4.20089	3.79987	4.5227	4.53684	3.75776	4.35277	4.90177	4.71846	4.22249	3.23671	4.66025	4.44774	3.45377	4.76403	4.57043	3.24185
NT15		Non-targeting-760	2.41894	2.40013	2.41232	4.39595	4.48369	4.34466	4.53349	4.52147	4.51718	4.37241	4.45654	4.59737	3.67407	5.01774	4.17974	4.15576	5.22972	4.38041	3.88275	4.7876	4.29966

### Sheet: Ratio
			Ratio
			pTB107									pTB106									Average						STDEV
			0h/168h			0h/216h			0h/288h			0h/168h			0h/216h			0h/288h			pTB107			pTB106			pTB107			pTB106
Name	GeneID	Guides	REP1	REP2	REP3	REP1	REP2	REP3	REP1	REP2	REP3	REP1	REP2	REP3	REP1	REP2	REP3	REP1	REP2	REP3	0h/168h	0h/216h	0h/288h	0h/168h	0h/216h	0h/288h	0h/168h	0h/216h	0h/288h	0h/168h	0h/216h	0h/288h
CK1.2	LmxM.34.1010.1	LmxM.34.1010.1_0_0.0403755868544601_37-56_1	23.7332	60.6572	16.8351	14.8947	130.511	16.3586	14.8952	245.852	27.5694	15.9106	34.8451	17.376	16.4602	596.227	27.4524	16.0717	2306.39	24.6562	33.7418	53.9214	96.1054	22.7106	213.38	782.372	23.5632	66.3325	129.839	10.5343	331.601	1319.84
CRK2	LmxM.05.0550.1	LmxM.05.0550.1_34_0.0543364681295716_48-67_1	1.23446	1.31974	1.48959	1.45149	1.74273	1.9087	1.67923	2.34975	2.77253	5.01975	4.87382	6.47754	6.8476	6.79078	10.0988	7.31525	9.25544	11.4997	1.34793	1.70097	2.26717	5.45704	7.91239	9.35681	0.129882	0.231445	0.551309	0.886788	1.89369	2.09409
		LmxM.05.0550.1_43_0.0543364681295716_45-64_1	1.65788	2.59105	2.5704	1.8477	3.35169	3.23036	2.28201	4.95416	4.46555	3.03184	18.4506	8.41819	3.69203	57.6042	13.9807	3.76457	221.489	16.5003	2.27311	2.80992	3.90058	9.96688	25.0923	80.5845	0.532906	0.835509	1.42285	7.82518	28.6222	122.193
		LmxM.05.0550.1_29_0.151515151515152_141-160_1	0.597739	0.577573	0.643193	0.564361	0.573431	0.56614	0.592231	0.576622	0.583079	0.524806	0.569553	0.52266	0.536844	0.590027	0.524951	0.618609	0.669491	0.579365	0.606168	0.567977	0.583978	0.539006	0.550607	0.622488	0.0336121	0.00480652	0.00784297	0.0264758	0.0346521	0.0451878
CRK3	LmxM.36.0550.1	LmxM.36.0550.1_43_0.408119658119658_373-392_1	16.3323	18.6113	13.1469	23.2687	24.8563	19.7331	27.2222	45.4801	21.8318	14.5425	11.1991	11.3396	32.5334	20.2481	13.1621	54.507	28.6102	13.8929	16.0302	22.6194	31.5114	12.3604	21.9812	32.3367	2.74472	2.62263	12.3939	1.89109	9.80124	20.5619
		LmxM.36.0550.1_52_0.206196581196581_189-208_1	0.567384	0.615838	0.592108	0.538934	0.570858	0.54821	0.541299	0.559648	0.620971	0.538937	0.549844	0.509069	0.508673	0.497346	0.49137	0.507804	0.509641	0.481757	0.591777	0.552667	0.573973	0.532617	0.499129	0.499734	0.0242289	0.016422	0.0417233	0.0211098	0.00878854	0.0155961
		LmxM.36.0550.1_38_0.174145299145299_159-178_1	0.630178	0.594019	0.660563	0.548371	0.49605	0.579155	0.59068	0.499848	0.589636	0.574474	0.611468	0.630271	0.550156	0.595817	0.654191	0.582257	0.624336	0.662111	0.628253	0.541192	0.560055	0.605404	0.600055	0.622902	0.0333138	0.0420152	0.0521428	0.0283883	0.0521466	0.0399463
AUK1/AIRK	LmxM.28.0520.1	LmxM.28.0520.1_29_0.0860927152317881_85-66_0	6.74723	8.42246	6.86468	7.24708	9.26769	11.242	10.3378	12.4119	11.4744	4.53571	4.85381	3.17791	7.51744	10.8559	3.63581	12.3014	21.492	3.83036	7.34479	9.25226	11.408	4.18914	7.33638	12.5413	0.935137	1.99752	1.03864	0.890077	3.61344	8.83326
		LmxM.28.0520.1_43_0.0860927152317881_86-67_0	8.41697	12.2108	8.86667	8.59746	11.6974	11.8822	13.5145	14.6138	10.3039	7.48033	5.33673	16.6896	12.8134	7.64528	22.8543	11.4289	9.73018	35.8524	9.83149	10.7257	12.8107	9.83555	14.4377	19.0038	2.07279	1.8454	2.23949	6.03176	7.73352	14.616
		LmxM.28.0520.1_34_0.0860927152317881_84-65_0	11.9725	21.4356	9.22435	13.7132	29.0406	13.9961	20.5065	59.1201	18.6521	9.11182	5.29627	9.79009	15.4693	5.76236	12.6367	22.7849	5.25955	22.4066	14.2108	18.9166	32.7596	8.06606	11.2895	16.817	6.40593	8.76876	22.8477	2.42257	4.99176	10.0108
TOR1	LmxM.36.6320.1	LmxM.36.6320.1_29_0.0119867380770212_87-106_1	37.5333	35.2665	58.0863	58.5845	68.4331	125.471	58.258	135.266	90.7937	19.7509	16.8468	31.6964	65.8385	35.5018	49.2697	64.5817	65.2909	82.2492	43.6287	84.1628	94.7727	22.7647	50.2033	70.7072	12.5719	36.111	38.658	7.87019	15.1899	10.0019
		LmxM.36.6320.1_29_0.216653914817649_1689-1708_1	2.93848	2.87957	2.45997	5.21308	4.97378	4.67975	9.95479	8.37865	8.11688	2.31681	2.73352	2.83456	3.96134	6.52917	5.10703	6.71975	14.3682	13.2167	2.75934	4.95554	8.81677	2.6283	5.19918	11.4349	0.260928	0.267132	0.994204	0.274442	1.2864	4.12379
		LmxM.36.6320.1_14_0.158122927824535_1232-1251_1	5.59622	6.94089	6.62796	7.56432	12.5707	11.7557	7.65843	19.9142	13.9143	11.2522	11.158	9.37722	27.1844	26.0875	11.5893	34.7006	39.097	8.60332	6.38836	10.6302	13.829	10.5958	21.6204	27.467	0.703626	2.68624	6.12834	1.05637	8.70446	16.4836
IFT139	LmxM.04.0550.1	LmxM.04.0550.1_38_0.121741004093945_558-577_1	3.86949	5.57683	3.49699	7.25385	10.8033	4.87153	11.2334	24.8978	5.81149	3.68179	3.20641	3.04048	6.5944	5.48174	4.40295	10.8928	8.92283	6.02385	4.31444	7.6429	13.9809	3.30956	5.49303	8.61317	1.10902	2.98496	9.8353	0.332866	1.09577	2.44921
		LmxM.04.0550.1_29_0.496013790131437_2295-2314_1	6.73581	6.41385	7.41185	20.3674	23.1285	19.1638	86.8893	87.1547	72.6716	8.17007	6.1146	6.52244	18.884	17.8807	24.959	31.4681	38.5802	268.547	6.85383	20.8866	82.2385	6.93571	20.5746	112.865	0.509362	2.03272	8.28627	1.08827	3.83001	134.872
		LmxM.04.0550.1_38_0.121741004093945_562-581_1	1.7751	1.73733	1.61584	3.27929	3.21485	2.55243	7.45945	6.99744	5.79946	2.98802	4.38726	2.87091	4.99508	11.2299	4.37184	5.56138	20.2876	3.05856	1.70943	3.01552	6.75212	3.4154	6.86561	9.63584	0.0832159	0.402345	0.856754	0.843696	3.7924	9.30917
IFT88	LmxM.27.1130.1	LmxM.27.1130.1_0_0.185139573070608_447-466_1	0.518726	0.646632	0.55517	0.491899	0.644738	0.526133	0.478937	0.628773	0.549968	0.643579	0.553269	0.580375	0.604819	0.516881	0.522457	0.620295	0.544425	0.563887	0.573509	0.554257	0.552559	0.592408	0.548053	0.576202	0.0658955	0.0802066	0.0749516	0.0463419	0.0492405	0.0394056
		LmxM.27.1130.1_29_0.155582922824302_372-391_1	21.525	16.6694	29.2182	34.6803	19.7991	72.2891	56.6836	19.9066	233.948	10.0687	11.1516	40.1699	17.1004	15.4914	81.0239	15.3094	17.7481	73.6679	22.4709	42.2562	103.513	20.4634	37.8719	35.5751	6.32764	27.0526	114.447	17.0749	37.3794	33.0118
		LmxM.27.1130.1_14_0.271346469622332_655-674_1	0.603601	0.514003	0.525098	0.614141	0.47744	0.523521	0.615153	0.469326	0.565127	0.361131	0.609413	0.497918	0.321088	0.622228	0.484294	0.26905	0.566098	0.508978	0.547567	0.538367	0.549868	0.489487	0.47587	0.448042	0.0488426	0.0695496	0.0741011	0.124355	0.150747	0.157621
IFT140	LmxM.31.0310.1	LmxM.31.0310.1_14_0.303743961352657_1515-1496_0	5.78888	5.39535	6.07543	14.8156	11.7978	14.2875	25.2927	16.7579	28.2412	4.96675	4.45088	5.50135	8.63749	8.906	11.4663	12.3654	11.3274	17.5126	5.75322	13.6336	23.4306	4.97299	9.66992	13.7351	0.341439	1.61168	5.96383	0.525261	1.56147	3.31227
		LmxM.31.0310.1_19_0.0422705314009662_215-196_0	2.91722	3.61352	2.91514	5.40259	8.82665	5.23788	21.6273	25.1971	13.2585	2.63553	4.84982	3.24139	3.11965	9.85377	7.54361	2.91535	18.5014	22.0919	3.14863	6.48904	20.0276	3.57558	6.83901	14.5029	0.402608	2.0261	6.12795	1.14435	3.4219	10.1944
		LmxM.31.0310.1_14_0.303743961352657_1513-1494_0	5.11512	5.42834	6.95438	9.38557	9.63753	15.958	11.4186	12.303	26.2917	4.04233	10.3864	5.46563	8.80251	45.3509	9.90045	25.577	215.797	16.4157	5.83261	11.6604	16.6711	6.63144	21.3513	85.93	0.984023	3.72397	8.34342	3.32881	20.7915	112.562
RAB5A	LmxM.18.1130.1	LmxM.18.1130.1_62_0.0267229254571027_45197_1	0.642828	0.691714	0.702192	0.708493	0.783469	0.790691	0.885783	0.899096	1.0808	1.28512	1.11974	1.03354	1.46669	1.21949	1.06346	1.77369	1.25767	0.860032	0.678911	0.760884	0.955225	1.14613	1.24988	1.29713	0.0316849	0.045516	0.108951	0.12785	0.203326	0.458103
		LmxM.18.1130.1_29_0.174402250351617_118-137_1	8.67458	8.80191	9.7435	10.616	15.0737	10.7145	10.5629	16.5972	12.6636	8.57446	7.90148	22.8994	12.9705	9.3275	28.1533	11.6822	8.7451	48.2278	9.07333	12.1347	13.2746	13.1251	16.8171	22.885	0.583865	2.54568	3.06316	8.47148	9.98498	21.9965
NT1		Non-targeting-969	0.466331	0.501359	0.532271	0.434947	0.465831	0.499562	0.400421	0.431862	0.44128	0.466016	0.463854	0.417652	0.419478	0.407947	0.414781	0.378839	0.372283	0.382722	0.499987	0.46678	0.424521	0.449174	0.414069	0.377948	0.0329912	0.0323178	0.0213954	0.0273202	0.00579832	0.00527625
NT2		Non-targeting-907	0.560567	0.50834	0.602657	0.554518	0.478791	0.55202	0.543458	0.454483	0.536775	0.51671	0.526969	0.482932	0.507461	0.506516	0.485398	0.503556	0.452167	0.508008	0.557188	0.528443	0.511572	0.50887	0.499792	0.48791	0.0472493	0.0430183	0.0495533	0.0230413	0.0124744	0.0310346
NT3		Non-targeting-592	0.562653	0.57995	0.483891	0.554191	0.586952	0.468028	0.536412	0.511174	0.433369	0.526197	0.543615	0.602143	0.516357	0.535152	0.607008	0.542737	0.533873	0.615703	0.542165	0.53639	0.493652	0.557318	0.552839	0.564104	0.0512024	0.0614276	0.0537099	0.0397845	0.0478435	0.0449049
NT4		Non-targeting-176	0.511563	0.557608	0.478657	0.47342	0.533843	0.451668	0.432122	0.489018	0.378179	0.647572	0.529576	0.517948	0.615062	0.514827	0.4954	0.606886	0.49721	0.514884	0.515943	0.48631	0.433106	0.565032	0.541763	0.53966	0.0396571	0.0425768	0.0554258	0.0717175	0.0642178	0.0588864
NT5		Non-targeting-357	0.588757	0.60156	0.639496	0.490654	0.573766	0.7245	0.418854	0.537162	0.747566	0.619357	0.553034	0.61037	0.566123	0.579282	0.61108	0.589107	0.570862	0.441841	0.609938	0.596306	0.567861	0.594254	0.585495	0.533937	0.0263865	0.118541	0.166492	0.0359788	0.0231136	0.0802772
NT6		Non-targeting-530	0.582636	0.542924	0.573015	0.551043	0.536924	0.594341	0.55831	0.557717	0.537398	0.625868	0.494502	0.554169	0.656253	0.480406	0.535604	0.74899	0.501177	0.499769	0.566192	0.560769	0.551142	0.55818	0.557421	0.583312	0.0207168	0.0299184	0.0119063	0.0657745	0.0899309	0.143483
NT7		Non-targeting-614	0.547058	0.555826	0.597405	0.518096	0.542654	0.574306	0.498289	0.606726	0.520093	0.466104	0.496623	0.412073	0.45387	0.439549	0.392214	0.413201	0.396902	0.39187	0.566763	0.545019	0.541703	0.458267	0.428544	0.400658	0.0268965	0.0281794	0.0573576	0.0428163	0.0322674	0.0111507
NT8		Non-targeting-620	0.543782	0.516807	0.60359	0.524928	0.494029	0.58286	0.480467	0.462651	0.553319	0.526918	0.539973	0.56645	0.534389	0.566035	0.565686	0.513528	0.593826	0.558678	0.554726	0.533939	0.498813	0.544447	0.55537	0.555344	0.0444146	0.0450961	0.0480373	0.0201419	0.0181712	0.040253
NT9		Non-targeting-110	0.536199	0.53156	0.459191	0.500395	0.521114	0.438841	0.457248	0.510445	0.365783	0.474343	0.478099	0.5307	0.452835	0.452982	0.493785	0.443744	0.387559	0.475628	0.508983	0.486784	0.444492	0.494381	0.466534	0.435644	0.0431839	0.0427923	0.0731695	0.0315097	0.0236002	0.0445897
NT10		Non-targeting-859	0.530296	0.445589	0.568612	0.502364	0.397309	0.54684	0.446356	0.366274	0.51717	0.559958	0.548952	0.479976	0.520736	0.536919	0.455591	0.452157	0.504515	0.421172	0.514832	0.482171	0.443267	0.529629	0.504415	0.459281	0.0629524	0.0767837	0.0754955	0.0433514	0.0430506	0.0421262
NT11		Non-targeting-37	0.682861	0.531711	0.523213	0.667157	0.491223	0.488685	0.626194	0.441238	0.46832	0.547192	0.553486	0.662667	0.552034	0.512487	0.624614	0.647114	0.527841	0.648555	0.579262	0.549021	0.511918	0.587782	0.563045	0.607837	0.0898201	0.102316	0.0998885	0.0649292	0.0568689	0.069282
NT12		Non-targeting-143	0.745094	0.827857	0.735	0.729075	0.751668	0.714127	0.739897	0.763193	0.787842	0.591398	0.592767	0.472549	0.50836	0.5764	0.440903	0.479635	0.602834	0.43178	0.769317	0.731623	0.763644	0.552238	0.508554	0.50475	0.0509478	0.0188998	0.0239757	0.0690161	0.0677485	0.0882494
NT13		Non-targeting-40	0.628936	0.67168	0.58759	0.633584	0.68006	0.581029	0.594931	0.682365	0.635314	0.641485	0.471436	0.632353	0.609765	0.452497	0.633349	0.563173	0.469792	0.644216	0.629402	0.631558	0.637537	0.581758	0.565204	0.55906	0.0420469	0.0495468	0.0437598	0.0956507	0.0983167	0.0872851
NT14		Non-targeting-561	0.606129	0.501405	0.48746	0.593031	0.484148	0.451364	0.599676	0.503049	0.41776	0.47758	0.51857	0.632668	0.483545	0.492308	0.592907	0.473011	0.479092	0.631666	0.531665	0.509514	0.506828	0.542939	0.52292	0.527923	0.0648636	0.0741616	0.0910169	0.0803648	0.0607684	0.0898955
NT15		Non-targeting-760	0.550267	0.535303	0.555237	0.533573	0.53083	0.534031	0.553229	0.538565	0.524717	0.658383	0.47833	0.577146	0.58207	0.458941	0.550706	0.622997	0.501323	0.561048	0.546936	0.532811	0.538837	0.571286	0.530572	0.56179	0.0103762	0.00173109	0.0142577	0.0901695	0.0639857	0.0608404
